# Incorporating discovery and replication GWAS into summary data Mendelian randomization studies: A review of current methods and a simple, general and powerful alternative

**DOI:** 10.1101/2023.01.12.523708

**Authors:** Ninon Mounier, David S. Robertson, Zoltán Kutalik, Frank Dudbridge, Jack Bowden

## Abstract

Mendelian Randomization (MR) is a popular method for using genetics to estimate the causal effect of a modifiable exposure on a health outcome. Single Nucleotide Polymorphisms (SNPs) are typically selected for inclusion if they pass a genome-wide significance threshold in order to guarantee that they are strong genetic instruments, but this also induces Winner’s curse, as SNP-exposure associations tend to be overestimated. In this paper, we consider how to combine SNP-exposure data from discovery and replication samples using two-sample and three-sample approaches to best account for Winner’s curse, weak instrument bias, and pleiotropy within a summary data MR framework, using only GWAS summary statistics. After reviewing several existing methods, that often correct for Winner’s curse at the individual SNP level, we propose a simple alternative based on the technique of regression calibration that enacts a global correction to the causal effect estimate directly. This approach does not only correct for Winner’s curse, but also simultaneously accounts for weak instruments bias. Regression calibration can be used with a wide range of existing MR methods, including pleiotropy-robust methods such as median-based and mode-based estimators. Extensive simulations and real data examples are used to illustrate the utility of the new approach. Software is provided for users to implement the method in practice.

**Author Summary:** Mendelian randomization is a method to explore causation in health research which exploits the random inheritance of genes from parents to offspring as a ‘natural experiment’. It attempts to quantify the effect of intervening and modifying a health exposure, such as a person’s body mass, on a downstream outcome such as blood pressure. Causal estimates obtained using this method can be strongly influenced by the set of genes used, or more specifically, the rationale used to select them. For example, selecting only genes that are strongly associated with the health exposure can induce bias due to the ‘Winner’s curse’. Unfortunately, using genes with a small association can lead to so-called ‘weak instrument’ bias leading to a no-win paradox. In this paper, we present a novel approach based on the technique of regression calibration to de-bias causal estimates in an MR study. Our approach relies on the use of two independent samples for the exposure (discovery and replication) to estimate the amount of bias that is expected for a specific set of genes, so that causal estimates can be re-calibrated accordingly. We use extensive simulations and applied examples to compare our approach to current methods and provide software for researchers to implement our approach in future studies.
