## Supplementary Tables for "Incorporating discovery and replication GWAS into summary data Mendelian randomization studies: A review of current methods and a simple, general and powerful alternative"

### Sheet: Table S2
T	m (combined)	m (discovery)	F (combined)	F (discovery)	F (replication)	Naive IVW (mean)	Naive IVW (SD)	Naive IVW (bias)	Naive IVW (RMSE)	IVW, 3-sample design (mean)	IVW, 3-sample design (SD)	IVW, 3-sample design (bias)	IVW, 3-sample design (RMSE)	MR-RAPS, 3-sample design (mean)	MR-RAPS, 3-sample design (SD)	MR-RAPS, 3-sample design (bias)	MR-RAPS, 3-sample design (RMSE)	MR-RAPS, ZP (mean)	MR-RAPS, ZP (SD)	MR-RAPS, ZP (bias)	MR-RAPS, ZP (RMSE)	MR-RAPS, UMVCUE (mean)	MR-RAPS, UMVCUE (SD)	MR-RAPS, UMVCUE (bias)	MR-RAPS, UMVCUE (RMSE)	IVW, regression calibration (mean)	IVW, regression calibration (SD)	IVW, regression calibration (bias)	IVW, regression calibration (RMSE)
3	952.568	684.267	20.3012	16.8651	7.20343	0.164875	0.0125689	-0.0351253	0.0373043	0.172086	0.0152951	-0.0279139	0.031826	0.200653	0.0182619	0.000653223	0.0182645	0.19873	0.0158447	-0.00126996	0.0158876	0.200252	0.0174632	0.000251699	0.0174563	0.198149	0.0179393	-0.00185115	0.0180257
3.25	794.765	534.829	22.3809	18.8311	8.10101	0.16782	0.013122	-0.0321803	0.0347503	0.174474	0.0162301	-0.0255264	0.0302448	0.199405	0.0190391	-0.000595396	0.0190389	0.198124	0.0163004	-0.00187631	0.0163999	0.1991	0.0184083	-0.000899691	0.0184211	0.197477	0.0181296	-0.00252293	0.0182953
3.5	671.67	424.484	24.3893	20.7714	8.90687	0.171237	0.0129702	-0.0287631	0.0315496	0.177675	0.0166375	-0.0223253	0.0278379	0.200202	0.0194619	0.000202132	0.0194532	0.199779	0.0163388	-0.000221347	0.0163322	0.199911	0.018624	-8.89083e-05	0.0186149	0.198826	0.018609	-0.00117417	0.0186367
3.75	569.244	337.123	26.4291	22.7774	9.6956	0.172903	0.0138922	-0.0270968	0.0304473	0.18015	0.0179414	-0.0198502	0.0267508	0.20117	0.0205837	0.00117035	0.0206066	0.200764	0.0175775	0.00076439	0.0175853	0.200886	0.0201088	0.000886443	0.0201183	0.200404	0.019794	0.000403942	0.0197883
4	482.061	266.771	28.5051	24.8411	10.4541	0.17342	0.015273	-0.0265801	0.0306518	0.181884	0.0205922	-0.0181162	0.0274192	0.200543	0.0232222	0.000543036	0.0232169	0.200305	0.0192938	0.000304629	0.0192865	0.199989	0.0223287	-1.07813e-05	0.0223176	0.200449	0.0223576	0.000449138	0.0223509
4.25	405.823	209.416	30.6701	26.9667	11.2607	0.173964	0.015964	-0.026036	0.0305363	0.182679	0.020961	-0.0173211	0.0271835	0.199829	0.023525	-0.000171257	0.0235139	0.200611	0.019557	0.000610578	0.0195567	0.199689	0.023076	-0.000310782	0.0230665	0.200331	0.0229053	0.000330511	0.0228962
4.5	338.844	163.442	32.9614	29.2104	12.0325	0.174138	0.0157103	-0.0258621	0.0302558	0.184096	0.0221611	-0.0159037	0.0272681	0.200338	0.0247577	0.000338007	0.0247476	0.20026	0.019412	0.000260295	0.0194041	0.200039	0.0241119	3.85062e-05	0.0240999	0.200564	0.0240212	0.000564004	0.0240158
4.75	281.836	125.962	35.3254	31.5732	12.8852	0.173798	0.0174712	-0.0262025	0.0314882	0.184929	0.0263378	-0.0150714	0.0303337	0.199833	0.0291243	-0.000167289	0.0291103	0.200261	0.0224266	0.000261201	0.0224169	0.199601	0.0286116	-0.000399134	0.0286	0.200089	0.0282257	8.89424e-05	0.0282117
5	231.378	95.613	37.8146	34.0395	13.7239	0.174792	0.0179968	-0.0252084	0.0309681	0.187008	0.0290046	-0.0129924	0.0317684	0.200984	0.0317361	0.00098373	0.0317355	0.201582	0.0231047	0.00158218	0.0231472	0.200768	0.0310048	0.000767527	0.0309988	0.20165	0.0302812	0.00164955	0.030311
5.25	188.312	72.028	40.4455	36.5239	14.6243	0.175265	0.0196778	-0.0247351	0.0316014	0.188316	0.032268	-0.0116842	0.0343031	0.201025	0.0348416	0.00102492	0.0348393	0.202069	0.0242323	0.00206929	0.0243084	0.201308	0.0339962	0.00130804	0.0340044	0.20287	0.0338563	0.00286973	0.0339608
5.5	153.078	53.707	43.2073	39.2674	15.6129	0.174237	0.0209705	-0.0257625	0.0332119	0.187003	0.0361687	-0.0129974	0.0384161	0.198839	0.0390373	-0.00116098	0.039035	0.201591	0.0262673	0.00159139	0.0263024	0.199072	0.0387147	-0.000928231	0.0387065	0.200416	0.0379703	0.000416229	0.0379536
5.75	122.372	39.45	46.0266	41.9646	16.5439	0.17461	0.0226547	-0.0253905	0.0340205	0.187833	0.0407102	-0.012167	0.04247	0.198908	0.0434957	-0.00109202	0.0434877	0.202114	0.0289149	0.00211425	0.0289776	0.199095	0.0427117	-0.000905008	0.0426999	0.199977	0.0430678	-2.33444e-05	0.0430463
6	97.328	28.575	48.9821	44.8122	17.4437	0.175752	0.0250771	-0.0242476	0.0348738	0.192633	0.0480497	-0.00736722	0.0485874	0.203482	0.0519843	0.0034815	0.0520748	0.204603	0.0321758	0.00460349	0.0324875	0.203163	0.0510622	0.0031631	0.0511345	0.203864	0.0506228	0.0038641	0.0507448
6.25	76.851	20.489	52.1268	47.7825	18.3967	0.173382	0.0269207	-0.0266185	0.037849	0.191904	0.0574708	-0.00809639	0.0580099	0.201138	0.0613084	0.00113772	0.0612883	0.201488	0.0347395	0.00148764	0.034754	0.200911	0.0596383	0.000911262	0.0596155	0.20224	0.0599388	0.00224011	0.0599507
6.5	60.336	14.393	55.2571	50.7869	19.2968	0.174505	0.0293892	-0.0254953	0.0388956	0.192156	0.0639365	-0.00784385	0.0643842	0.200635	0.0684183	0.000634541	0.068387	0.203241	0.0378895	0.00324059	0.0380089	0.200527	0.066721	0.000526726	0.0666897	0.201776	0.0662956	0.00177644	0.0662863
6.75	47.174	9.81	58.4904	54.0418	20.2558	0.173216	0.0321001	-0.0267844	0.0417946	0.193002	0.0765965	-0.00699821	0.0768773	0.201247	0.0809335	0.0012472	0.0809026	0.202296	0.0422423	0.00229552	0.0422836	0.20048	0.0792518	0.000479962	0.0792136	0.201581	0.0802803	0.00158142	0.0802557
7	36.471	6.681	61.8027	57.2843	20.9056	0.17504	0.0366328	-0.0249605	0.044313	0.191714	0.0927277	-0.0082864	0.0930508	0.19785	0.0974153	-0.00215018	0.0973903	0.203672	0.0471986	0.00367211	0.0473177	0.196839	0.0959639	-0.00316143	0.0959679	0.200417	0.0966522	0.000417379	0.0966045
Table S2
	Balanced pleiotropy - effect of the selection threshold
	T is the threshold used to select instruments
	m is the number of instruments, from combined and discovery samples
	F is the mean F-statistic, in combined, discovery and replication samples
	for each estimator, we report the mean causal effect estimate and its standard deviation, the bias and the root mean squared error (RMSE), derived from 1,000 simulations
	the true causal effect is 0.2

### Sheet: Table S3
p	m (combined)	m (discovery)	F (combined)	F (discovery)	F (replication)	Naive IVW (mean)	Naive IVW (SD)	Naive IVW (bias)	Naive IVW (RMSE)	IVW, 3-sample design (mean)	IVW, 3-sample design (SD)	IVW, 3-sample design (bias)	IVW, 3-sample design (RMSE)	MR-RAPS, 3-sample design (mean)	MR-RAPS, 3-sample design (SD)	MR-RAPS, 3-sample design (bias)	MR-RAPS, 3-sample design (RMSE)	MR-RAPS, ZP (mean)	MR-RAPS, ZP (SD)	MR-RAPS, ZP (bias)	MR-RAPS, ZP (RMSE)	MR-RAPS, UMVCUE (mean)	MR-RAPS, UMVCUE (SD)	MR-RAPS, UMVCUE (bias)	MR-RAPS, UMVCUE (RMSE)	IVW, regression calibration (mean)	IVW, regression calibration (SD)	IVW, regression calibration (bias)	IVW, regression calibration (RMSE)
0.35	164.581	9.334	43.0225	35.8624	34.9345	0.176836	0.0203959	-0.023164	0.0308569	0.200252	0.0804605	0.000252124	0.0804206	0.204522	0.0821881	0.00452247	0.0822714	0.20195	0.0253406	0.00194977	0.0254029	0.204452	0.0815329	0.00445196	0.0816137	0.205788	0.0838486	0.00578773	0.0840062
0.4	163.939	14.663	43.0935	36.4147	31.2309	0.178062	0.0210363	-0.0219378	0.0303866	0.193889	0.0687248	-0.00611104	0.0689618	0.198543	0.0704062	-0.0014565	0.070386	0.203525	0.0258594	0.003525	0.0260857	0.198554	0.0699674	-0.00144575	0.0699474	0.200427	0.0714685	0.000426817	0.0714341
0.45	164.397	21.164	43.0467	36.9346	27.2498	0.176259	0.0208149	-0.0237413	0.0315671	0.194196	0.0527007	-0.00580391	0.0529931	0.199759	0.0551268	-0.000240743	0.0550998	0.201988	0.0257374	0.00198761	0.0258012	0.199834	0.0549216	-0.000166245	0.0548944	0.201867	0.055443	0.00186744	0.0554467
0.5	164.076	29.503	43.0725	37.5987	23.9016	0.177695	0.0210981	-0.0223049	0.0306952	0.194963	0.0460793	-0.00503746	0.0463309	0.201694	0.0485356	0.00169429	0.0485409	0.203145	0.0263158	0.0031452	0.02649	0.201263	0.048151	0.00126264	0.0481435	0.202595	0.0487488	0.00259459	0.0487934
0.55	164.485	39.079	43.1032	38.0406	20.8663	0.177649	0.0207243	-0.0223513	0.0304737	0.191767	0.0411489	-0.00823302	0.0419443	0.199472	0.0436312	-0.000527532	0.0436126	0.202905	0.0258131	0.00290506	0.0259632	0.199603	0.04337	-0.000396791	0.0433501	0.201188	0.0431245	0.00118781	0.0431193
0.6	164.347	49.507	43.048	38.6516	17.9906	0.176371	0.0196733	-0.023629	0.0307406	0.189942	0.0370423	-0.010058	0.0383657	0.198976	0.039855	-0.00102356	0.0398482	0.201312	0.0248166	0.0013122	0.0248389	0.198763	0.0392445	-0.00123655	0.0392444	0.201206	0.0393487	0.00120622	0.0393475
0.65	164.548	61.326	43.1023	39.2331	15.3534	0.177603	0.0211183	-0.0223971	0.030776	0.189338	0.033728	-0.0106617	0.035357	0.19998	0.0364345	-1.96981e-05	0.0364163	0.202439	0.0258455	0.00243859	0.0259474	0.19994	0.035713	-6.00081e-05	0.0356951	0.203129	0.036115	0.00312865	0.0362323
0.7	164.086	74.085	43.0767	39.7308	12.8717	0.178097	0.0211209	-0.0219033	0.0304204	0.187729	0.0314978	-0.0122707	0.0337889	0.201421	0.0342834	0.00142089	0.0342957	0.203494	0.0262332	0.00349394	0.0264519	0.201149	0.0334726	0.00114852	0.0334755	0.203344	0.0342316	0.00334371	0.0343775
0.75	164.849	87.547	43.0375	40.3079	10.6229	0.177884	0.02085	-0.022116	0.0303876	0.184288	0.029208	-0.0157123	0.0331531	0.200376	0.032225	0.000375757	0.0322111	0.202439	0.0258924	0.00243898	0.0259942	0.20006	0.0313281	5.96978e-05	0.0313125	0.203198	0.031931	0.00319822	0.0320749
0.8	164.201	102.162	43.0809	40.8712	8.4341	0.177803	0.0207663	-0.0221975	0.0303898	0.180627	0.0274463	-0.0193726	0.0335834	0.201559	0.0313109	0.00155906	0.0313341	0.202731	0.0263817	0.00273077	0.0265096	0.201044	0.0298221	0.00104436	0.0298254	0.204737	0.0297911	0.00473696	0.0301506
0.85	164.213	116.808	43.0802	41.4263	6.4344	0.177542	0.0204294	-0.0224581	0.0303531	0.172542	0.0239504	-0.0274579	0.0364278	0.201395	0.0293253	0.00139524	0.0293438	0.202712	0.0251598	0.00271196	0.025293	0.201127	0.0267184	0.00112651	0.0267288	0.203982	0.0271167	0.00398246	0.0273942
0.9	164.669	132.485	43.0285	41.9341	4.51639	0.176928	0.019381	-0.0230722	0.0301259	0.1589	0.0221237	-0.0410997	0.0466707	0.201034	0.0291558	0.00103431	0.0291596	0.202374	0.0240816	0.00237379	0.0241863	0.199856	0.0249788	-0.000143777	0.0249667	0.20313	0.0263625	0.00312961	0.0265345
Table S3
	Balanced pleiotropy - effect of the proportion of the total exposure sample size used for discovery
	p is the proportion of the total exposure sample size (140,000) that is used for discovery
	m is the number of instruments, from combined and discovery samples
	F is the mean F-statistic, in combined, discovery and replication samples
	for each estimator, we report the mean causal effect estimate and its standard deviation, the bias and the root mean squared error (RMSE), derived from 1,000 simulations
	the true causal effect is 0.2

### Sheet: Table S4
N	m (combined)	m (discovery)	F (combined)	F (discovery)	F (replication)	Naive IVW (mean)	Naive IVW (SD)	Naive IVW (bias)	Naive IVW (RMSE)	IVW, 3-sample design (mean)	IVW, 3-sample design (SD)	IVW, 3-sample design (bias)	IVW, 3-sample design (RMSE)	MR-RAPS, 3-sample design (mean)	MR-RAPS, 3-sample design (SD)	MR-RAPS, 3-sample design (bias)	MR-RAPS, 3-sample design (RMSE)	MR-RAPS, ZP (mean)	MR-RAPS, ZP (SD)	MR-RAPS, ZP (bias)	MR-RAPS, ZP (RMSE)	MR-RAPS, UMVCUE (mean)	MR-RAPS, UMVCUE (SD)	MR-RAPS, UMVCUE (bias)	MR-RAPS, UMVCUE (RMSE)	IVW, regression calibration (mean)	IVW, regression calibration (SD)	IVW, regression calibration (bias)	IVW, regression calibration (RMSE)
80000	43.295	10.882	38.3727	36.0407	11.6391	0.1616	0.0319481	-0.0383998	0.049942	0.188794	0.0749822	-0.0112064	0.075778	0.201866	0.0815743	0.00186598	0.0815549	0.200902	0.0473406	0.000901776	0.0473255	0.201434	0.079573	0.00143385	0.0795462	0.205442	0.0816346	0.00544244	0.0817751
100000	77.641	22.476	39.9542	37.0296	13.333	0.168112	0.0285263	-0.0318878	0.0427758	0.187345	0.0539015	-0.0126547	0.0553408	0.19972	0.0581728	-0.000280244	0.0581444	0.201021	0.0371536	0.001021	0.0371491	0.20022	0.0566461	0.000219928	0.0566182	0.202223	0.056625	0.0022229	0.0566404
120000	119.162	38.589	41.4819	38.0716	14.6411	0.172771	0.0222831	-0.0272286	0.0351772	0.186136	0.0397848	-0.0138637	0.0421123	0.19708	0.0430091	-0.00291975	0.0430867	0.200704	0.0283359	0.000703871	0.0283305	0.196964	0.0421589	-0.00303572	0.042247	0.200223	0.0419906	0.000222609	0.0419702
140000	164.333	58.758	43.068	39.129	15.8935	0.177813	0.0208014	-0.0221875	0.0304064	0.189832	0.0350241	-0.0101681	0.0364534	0.200606	0.0375439	0.000606237	0.03753	0.203566	0.0262363	0.00356601	0.0264646	0.200476	0.0365213	0.000476114	0.0365061	0.20234	0.0368093	0.00233982	0.0368652
160000	211.523	82.541	44.6592	40.1153	16.9895	0.179876	0.0189337	-0.0201236	0.027624	0.19152	0.029499	-0.00848042	0.0306796	0.201639	0.0310979	0.00163866	0.0311255	0.202683	0.0230801	0.00268333	0.0232241	0.201464	0.031067	0.00146352	0.0310859	0.202973	0.0313136	0.00297347	0.0314388
180000	259.921	109.037	46.2379	41.1005	18.0354	0.181503	0.0183899	-0.0184975	0.0260769	0.192518	0.0264869	-0.00748239	0.0275107	0.201434	0.0281421	0.00143352	0.0281646	0.202416	0.0216799	0.00241555	0.0218033	0.201236	0.0277686	0.00123612	0.0277823	0.203573	0.0281215	0.00357294	0.0283336
200000	306.781	136.87	47.8291	42.0994	19.0176	0.183678	0.0168495	-0.016322	0.0234527	0.193325	0.0235219	-0.00667536	0.0244394	0.201835	0.0251485	0.00183537	0.0252028	0.202543	0.0197668	0.00254349	0.01992	0.201725	0.0246373	0.00172512	0.0246853	0.203474	0.024995	0.00347404	0.0252229
220000	351.994	166.332	49.4607	43.1245	20.0069	0.183805	0.0160788	-0.0161949	0.0228154	0.193729	0.0230028	-0.00627131	0.0238313	0.201395	0.0243053	0.00139469	0.0243332	0.201232	0.0189527	0.00123211	0.0189832	0.201448	0.0238057	0.0014478	0.0238378	0.203557	0.0239612	0.00355655	0.0242119
240000	397.048	196.032	50.9861	44.1547	20.8542	0.184625	0.0164536	-0.015375	0.0225131	0.194426	0.0221833	-0.0055739	0.0228621	0.20184	0.0235095	0.00183961	0.0235696	0.200919	0.0189456	0.000919032	0.0189584	0.201723	0.0230047	0.00172274	0.0230577	0.203514	0.0232295	0.0035145	0.0234824
260000	441.161	226.799	52.5337	45.1838	21.6648	0.185333	0.0155525	-0.0146672	0.0213721	0.195039	0.0207247	-0.0049614	0.0213002	0.202451	0.0215399	0.00245113	0.0216682	0.201056	0.017624	0.00105634	0.0176469	0.202019	0.0213176	0.00201885	0.0214024	0.203289	0.0213945	0.00328923	0.0216353
280000	482.895	257.393	54.0769	46.1777	22.5156	0.184873	0.0148335	-0.0151269	0.021181	0.192871	0.0194794	-0.00712858	0.0207337	0.199666	0.0208757	-0.000334301	0.0208679	0.199108	0.0168335	-0.000892138	0.0168488	0.199864	0.0204412	-0.000135821	0.0204314	0.201393	0.0199757	0.00139263	0.0200142
300000	524.241	287.359	55.5664	47.2084	23.3209	0.186315	0.0146125	-0.013685	0.0200148	0.194886	0.0183102	-0.00511399	0.0190022	0.201739	0.019531	0.00173907	0.0195985	0.20031	0.0164123	0.000310405	0.016407	0.201723	0.0192805	0.0017227	0.0193477	0.202707	0.0190448	0.00270655	0.0192267
Table S4
	Balanced pleiotropy - effect of the total exposure sample size
	N is the total exposure sample size
	m is the number of instruments, from combined and discovery samples
	F is the mean F-statistic, in combined, discovery and replication samples
	for each estimator, we report the mean causal effect estimate and its standard deviation, the bias and the root mean squared error (RMSE), derived from 1,000 simulations
	the true causal effect is 0.2

### Sheet: Table S5
N	m (combined)	m (discovery)	F (combined)	F (discovery)	F (replication)	Naive IVW (mean)	Naive IVW (SD)	Naive IVW (bias)	Naive IVW (RMSE)	IVW, 3-sample design (mean)	IVW, 3-sample design (SD)	IVW, 3-sample design (bias)	IVW, 3-sample design (RMSE)	MR-RAPS, 3-sample design (mean)	MR-RAPS, 3-sample design (SD)	MR-RAPS, 3-sample design (bias)	MR-RAPS, 3-sample design (RMSE)	MR-RAPS, ZP (mean)	MR-RAPS, ZP (SD)	MR-RAPS, ZP (bias)	MR-RAPS, ZP (RMSE)	MR-RAPS, UMVCUE (mean)	MR-RAPS, UMVCUE (SD)	MR-RAPS, UMVCUE (bias)	MR-RAPS, UMVCUE (RMSE)	IVW, regression calibration (mean)	IVW, regression calibration (SD)	IVW, regression calibration (bias)	IVW, regression calibration (RMSE)
20000	164.372	59.157	43.0199	39.1108	15.6888	0.176521	0.0316397	-0.0234792	0.0393871	0.190659	0.0521954	-0.00934086	0.052999	0.202305	0.0561135	0.0023047	0.0561327	0.202333	0.0402367	0.00233289	0.0402842	0.202467	0.0549327	0.00246741	0.0549606	0.204207	0.0538868	0.00420707	0.0540239
50000	164.372	59.157	43.0199	39.1108	15.6888	0.176823	0.0205428	-0.0231775	0.0309642	0.190362	0.033977	-0.00963772	0.0353011	0.20126	0.0360557	0.00126007	0.0360597	0.201959	0.0258362	0.00195936	0.0258975	0.201234	0.0351663	0.00123421	0.0351704	0.203729	0.0353157	0.00372876	0.0354944
80000	164.372	59.157	43.0199	39.1108	15.6888	0.176931	0.0166342	-0.0230687	0.0284357	0.190255	0.0275855	-0.0097447	0.0292431	0.200824	0.0289305	0.000823791	0.0289278	0.201708	0.0206806	0.00170807	0.0207408	0.200663	0.0280988	0.000663225	0.0280926	0.203556	0.02885	0.00355639	0.029054
110000	164.372	59.157	43.0199	39.1108	15.6888	0.176992	0.0145076	-0.0230083	0.0271963	0.190196	0.0241202	-0.00980415	0.0260254	0.20056	0.0250227	0.000560293	0.0250165	0.201524	0.0178173	0.00152359	0.0178735	0.200289	0.0241967	0.000288543	0.0241863	0.203461	0.0253673	0.00346061	0.0255897
140000	164.372	59.157	43.0199	39.1108	15.6888	0.177031	0.0131354	-0.0229685	0.026456	0.190157	0.0218915	-0.00984327	0.0239927	0.200387	0.0224922	0.000387248	0.0224843	0.201373	0.0159476	0.00137268	0.0159987	0.200022	0.0216483	2.19758e-05	0.0216375	0.203398	0.0231406	0.00339758	0.0233772
170000	164.372	59.157	43.0199	39.1108	15.6888	0.17706	0.0121634	-0.0229398	0.0259622	0.190128	0.0203174	-0.00987151	0.0225795	0.200267	0.0206846	0.000266943	0.0206759	0.201242	0.0146081	0.00124218	0.0146535	0.199814	0.0198224	-0.000185643	0.0198134	0.203352	0.0215761	0.00335208	0.0218243
200000	164.372	59.157	43.0199	39.1108	15.6888	0.177082	0.0114325	-0.0229178	0.0256086	0.190107	0.0191372	-0.00989313	0.0215347	0.200176	0.0193097	0.000176265	0.0193008	0.201129	0.0135905	0.00112933	0.0136306	0.199636	0.018433	-0.000363877	0.0184273	0.203317	0.0204088	0.00331724	0.0206666
230000	164.372	59.157	43.0199	39.1108	15.6888	0.1771	0.0108598	-0.0229003	0.0253425	0.19009	0.0182148	-0.00991037	0.0207283	0.200104	0.0182222	0.00010396	0.0182134	0.20103	0.012779	0.00102998	0.0128141	0.199484	0.0173279	-0.000515555	0.0173269	0.203289	0.0195004	0.00328946	0.0197663
260000	164.372	59.157	43.0199	39.1108	15.6888	0.177114	0.0103971	-0.0228859	0.0251348	0.190075	0.0174713	-0.00992453	0.0200858	0.200041	0.0173376	4.11599e-05	0.017329	0.200941	0.0121146	0.000941492	0.0121451	0.199351	0.0164264	-0.000648791	0.016431	0.203267	0.0187712	0.00326665	0.0190441
Table S5
	Balanced pleiotropy - effect of the outcome sample size
	N is the otucome sample size
	m is the number of instruments, from combined and discovery samples
	F is the mean F-statistic, in combined, discovery and replication samples
	for each estimator, we report the mean causal effect estimate and its standard deviation, the bias and the root mean squared error (RMSE), derived from 1,000 simulations
	the true causal effect is 0.2

### Sheet: Table S6
T	m (combined)	% of invalid instruments (combined)	m (discovery)	% of invalid instruments (discovery)	F (combined)	F (discovery)	F (replication)	Naive IVW (mean)	Naive IVW (SD)	Naive IVW (bias)	Naive IVW (RMSE)	IVW, 3-sample design (mean)	IVW, 3-sample design (SD)	IVW, 3-sample design (bias)	IVW, 3-sample design (RMSE)	MR-RAPS, 3-sample design (mean)	MR-RAPS, 3-sample design (SD)	MR-RAPS, 3-sample design (bias)	MR-RAPS, 3-sample design (RMSE)	MR-RAPS, ZP (mean)	MR-RAPS, ZP (SD)	MR-RAPS, ZP (bias)	MR-RAPS, ZP (RMSE)	MR-RAPS, UMVCUE (mean)	MR-RAPS, UMVCUE (SD)	MR-RAPS, UMVCUE (bias)	MR-RAPS, UMVCUE (RMSE)	IVW, regression calibration (mean)	IVW, regression calibration (SD)	IVW, regression calibration (bias)	IVW, regression calibration (RMSE)	Simple median-based, regression calibration (mean)	Simple median-based, regression calibration (SD)	Simple median-based, regression calibration (bias)	Simple median-based, regression calibration (RMSE)	Weighted median-based, regression calibration (mean)	Weighted median-based, regression calibration (SD)	Weighted median-based, regression calibration (bias)	Weighted median-based, regression calibration (RMSE)	Simple mode-based, regression calibration (mean)	Simple mode-based, regression calibration (SD)	Simple mode-based, regression calibration (bias)	Simple mode-based, regression calibration (RMSE)	Weighted mode-based, regression calibration (mean)	Weighted mode-based, regression calibration (SD)	Weighted mode-based, regression calibration (bias)	Weighted mode-based, regression calibration (RMSE)
3	1063.03	12.493	778.144	13.6378	22.5261	18.5656	8.34235	0.304956	0.0114625	0.104956	0.105579	0.334357	0.0143838	0.134357	0.135124	0.337515	0.0180623	0.137515	0.138695	0.32273	0.0148899	0.12273	0.123629	0.333263	0.016554	0.133263	0.134286	0.367805	0.0156977	0.167805	0.168537	0.265341	0.0219154	0.0653411	0.0689149	0.279952	0.0228228	0.0799524	0.0831429	0.20083	0.0652358	0.00082968	0.0652084	0.197835	0.0575775	-0.00216513	0.0575894
3.25	899.38	13.6205	621.163	15.3251	24.8412	20.7831	9.41753	0.315465	0.012159	0.115465	0.116102	0.349189	0.0152188	0.149189	0.149962	0.348234	0.0193887	0.148234	0.149496	0.330217	0.0157801	0.130217	0.131168	0.343483	0.0179652	0.143483	0.144602	0.37732	0.0164831	0.17732	0.178084	0.272922	0.0229752	0.0729218	0.0764521	0.284683	0.0247271	0.0846827	0.0882155	0.207426	0.066375	0.00742569	0.0667561	0.201745	0.061857	0.00174537	0.0618507
3.5	770.116	14.6571	504.609	16.9113	27.1048	22.961	10.4189	0.323588	0.0123807	0.123588	0.124205	0.362127	0.0161559	0.162127	0.16293	0.358966	0.0206109	0.158966	0.160296	0.337759	0.0163786	0.137759	0.138729	0.354041	0.0194877	0.154041	0.155268	0.386594	0.0180681	0.186594	0.187466	0.279423	0.0241745	0.0794233	0.0830173	0.288767	0.0258598	0.0887674	0.0924538	0.205683	0.068503	0.00568303	0.0687042	0.201447	0.0618483	0.00144739	0.0618343
3.75	660.973	15.6556	410.186	18.4421	29.3866	25.2098	11.4042	0.330864	0.0131657	0.130864	0.131524	0.375977	0.0172434	0.175977	0.176819	0.371898	0.0213134	0.171898	0.173213	0.345832	0.0175848	0.145832	0.146888	0.366751	0.0202094	0.166751	0.16797	0.397367	0.0185436	0.197367	0.198235	0.285875	0.0252745	0.0858755	0.089514	0.293251	0.0263776	0.0932506	0.0969059	0.206061	0.066553	0.0060606	0.0667952	0.198095	0.0622216	-0.00190526	0.0622196
4	568.54	16.7063	334.144	20.0925	31.745	27.5583	12.401	0.338873	0.013709	0.138873	0.139547	0.392432	0.0190638	0.192432	0.193374	0.388201	0.0238873	0.188201	0.18971	0.35614	0.0184325	0.15614	0.157223	0.382539	0.0225628	0.182539	0.183927	0.410564	0.0203469	0.210564	0.211544	0.292965	0.0269204	0.092965	0.0967806	0.299382	0.0289505	0.0993823	0.103509	0.205284	0.0646529	0.00528354	0.0648362	0.198117	0.0608337	-0.00188329	0.0608324
4.25	486.635	17.8384	270.54	22.1309	34.2368	30.0484	13.4729	0.347709	0.0144276	0.147709	0.148411	0.410097	0.0212277	0.210097	0.211166	0.407045	0.0258818	0.207045	0.208655	0.366427	0.0192385	0.166427	0.167534	0.401026	0.024442	0.201026	0.202505	0.426211	0.0218203	0.226211	0.22726	0.302767	0.0296374	0.102767	0.106951	0.307332	0.0305013	0.107332	0.111578	0.209963	0.0639695	0.00996283	0.0647091	0.202518	0.0594588	0.00251796	0.0594824
4.5	415.355	19.0172	217.85	24.0794	36.8402	32.7176	14.5909	0.357448	0.0153016	0.157448	0.158189	0.429002	0.023039	0.229002	0.230157	0.42791	0.0278384	0.22791	0.229602	0.379636	0.020249	0.179636	0.180773	0.42203	0.0270108	0.22203	0.223665	0.443016	0.0238429	0.243016	0.244182	0.312624	0.0329966	0.112624	0.117354	0.316815	0.0342513	0.116815	0.121728	0.209461	0.0652551	0.00946083	0.0659051	0.201685	0.0611778	0.00168497	0.0611704
4.75	352.682	20.3756	174.69	26.3535	39.5729	35.5203	15.7802	0.367407	0.0158658	0.167407	0.168156	0.448729	0.0252919	0.248729	0.250011	0.450811	0.0307375	0.250811	0.252685	0.394223	0.02149	0.194223	0.195407	0.445711	0.0296426	0.245711	0.24749	0.460655	0.0267473	0.260655	0.262022	0.324072	0.0355927	0.124072	0.129071	0.327974	0.0364599	0.127974	0.133061	0.211091	0.0618651	0.0110907	0.0628209	0.205596	0.0616267	0.00559594	0.0618496
5	297.94	21.7477	138.828	28.9128	42.4942	38.5718	17.146	0.377416	0.0171629	0.177416	0.178243	0.469311	0.0275543	0.269311	0.270716	0.47478	0.0335694	0.27478	0.276821	0.409309	0.0238162	0.209309	0.210658	0.471072	0.0326136	0.271072	0.273025	0.47955	0.028801	0.27955	0.281029	0.337522	0.0407976	0.137522	0.14344	0.342048	0.0415933	0.142048	0.148007	0.212071	0.0665276	0.0120708	0.067581	0.205094	0.0639947	0.00509417	0.0641652
5.25	250.402	23.39	109.785	32.1037	45.6043	41.8141	18.6746	0.390238	0.0186144	0.190238	0.191145	0.49497	0.0293392	0.29497	0.296424	0.504758	0.0354211	0.304758	0.306808	0.428217	0.0253121	0.228217	0.229615	0.502523	0.0347694	0.302523	0.304513	0.502963	0.0309824	0.302963	0.304542	0.356785	0.0462738	0.156785	0.163464	0.360282	0.0467308	0.160282	0.166949	0.215315	0.0675412	0.0153155	0.069223	0.208691	0.06427	0.00869075	0.064823
5.5	209.448	25.2526	86.394	35.5164	48.8878	45.372	20.2771	0.403381	0.0198422	0.203381	0.204346	0.521248	0.0352736	0.321248	0.323177	0.535108	0.0419662	0.335108	0.337723	0.447833	0.0281361	0.247833	0.249424	0.533796	0.0413801	0.333796	0.336348	0.527049	0.0361864	0.327049	0.329043	0.378591	0.0579931	0.178591	0.187763	0.383103	0.0580981	0.183103	0.19209	0.212795	0.0766847	0.0127946	0.0777069	0.215337	0.0924186	0.0153373	0.093637
5.75	173.694	27.3924	67.427	39.1564	52.4022	49.166	22.177	0.419997	0.0218001	0.219997	0.221074	0.546283	0.0386152	0.346283	0.348428	0.564019	0.0446882	0.364019	0.36675	0.471904	0.0297067	0.271904	0.273521	0.565183	0.0433837	0.365183	0.367748	0.551592	0.0401996	0.351592	0.35388	0.411442	0.0681258	0.211442	0.222136	0.417789	0.0702481	0.217789	0.228828	0.240911	0.120716	0.0409106	0.127403	0.254007	0.154488	0.0540075	0.163584
6	143.985	29.5607	52.988	43.3192	56.1048	53.2438	24.0446	0.434608	0.0241685	0.234608	0.235849	0.574017	0.0432059	0.374017	0.376502	0.594872	0.0486896	0.394872	0.39786	0.492441	0.0327159	0.292441	0.294264	0.596403	0.04752	0.396403	0.399238	0.578929	0.0454068	0.378929	0.381638	0.453029	0.0907776	0.253029	0.268805	0.461418	0.0927106	0.261418	0.277356	0.282604	0.201356	0.0826045	0.217548	0.31429	0.232837	0.11429	0.25927
6.25	118.746	32.2647	41.575	47.9495	60.0428	57.5832	26.2335	0.453152	0.0258894	0.253152	0.254471	0.604418	0.0477635	0.404418	0.407226	0.628492	0.0540653	0.428492	0.431886	0.519591	0.0345405	0.319591	0.32145	0.629688	0.0516494	0.429688	0.432778	0.607608	0.0492149	0.407608	0.410565	0.518625	0.114844	0.318625	0.33867	0.522969	0.110813	0.322969	0.341433	0.402712	0.308577	0.202712	0.369075	0.437963	0.303817	0.237963	0.385796
6.5	97.482	35.1757	32.696	52.8841	64.3522	62.31	28.7673	0.472409	0.0276365	0.272409	0.273806	0.634329	0.0521985	0.434329	0.437452	0.660807	0.0590218	0.460807	0.464567	0.54557	0.0379307	0.34557	0.347643	0.662653	0.0563034	0.462653	0.466063	0.637861	0.0554515	0.437861	0.441354	0.598983	0.133346	0.398983	0.420655	0.605813	0.127241	0.405813	0.425275	0.587465	0.340829	0.387465	0.515924	0.619662	0.315533	0.419662	0.524955
6.75	79.569	38.4006	26.044	57.7561	68.8718	67.0005	31.2813	0.494041	0.030419	0.294041	0.295609	0.662466	0.0561558	0.462466	0.46586	0.691358	0.0620866	0.491358	0.495261	0.573195	0.0409039	0.373195	0.375428	0.691795	0.0586141	0.491795	0.495273	0.664964	0.059148	0.464964	0.468707	0.668488	0.131912	0.468488	0.486687	0.662505	0.124125	0.462505	0.478856	0.729782	0.313453	0.529782	0.615487	0.7185	0.279264	0.5185	0.588857
7	65.047	41.7621	20.706	63.0735	73.8629	72.4076	34.3495	0.513622	0.0329392	0.313622	0.315345	0.686145	0.0595788	0.486145	0.489778	0.716643	0.0663354	0.516643	0.52088	0.597279	0.0441293	0.397279	0.39972	0.7167	0.0636549	0.5167	0.520603	0.690431	0.0632374	0.490431	0.494488	0.729576	0.118938	0.529576	0.542755	0.719385	0.111053	0.519385	0.531113	0.817233	0.245672	0.617233	0.664282	0.800377	0.214797	0.600377	0.637608
Table S6
	Weak correlated pleiotropy - effect of the selection threshold
	T is the threshold used to select instruments
	m is the number of instruments, from combined and discovery samples - the percentage of invalid instruments (primarily associated with the genetic confounder and not directly with the exposure) is also reported
	F is the mean F-statistic, in combined, discovery and replication samples
	for each estimator, we report the mean causal effect estimate and its standard deviation, the bias and the root mean squared error (RMSE), derived from 1,000 simulations
	the true causal effect is 0.2

### Sheet: Table S7
T	m (combined)	% of invalid instruments (combined)	m (discovery)	% of invalid instruments (discovery)	F (combined)	F (discovery)	F (replication)	Naive IVW (mean)	Naive IVW (SD)	Naive IVW (bias)	Naive IVW (RMSE)	IVW, 3-sample design (mean)	IVW, 3-sample design (SD)	IVW, 3-sample design (bias)	IVW, 3-sample design (RMSE)	MR-RAPS, 3-sample design (mean)	MR-RAPS, 3-sample design (SD)	MR-RAPS, 3-sample design (bias)	MR-RAPS, 3-sample design (RMSE)	MR-RAPS, ZP (mean)	MR-RAPS, ZP (SD)	MR-RAPS, ZP (bias)	MR-RAPS, ZP (RMSE)	MR-RAPS, UMVCUE (mean)	MR-RAPS, UMVCUE (SD)	MR-RAPS, UMVCUE (bias)	MR-RAPS, UMVCUE (RMSE)	IVW, regression calibration (mean)	IVW, regression calibration (SD)	IVW, regression calibration (bias)	IVW, regression calibration (RMSE)	Simple median-based, regression calibration (mean)	Simple median-based, regression calibration (SD)	Simple median-based, regression calibration (bias)	Simple median-based, regression calibration (RMSE)	Weighted median-based, regression calibration (mean)	Weighted median-based, regression calibration (SD)	Weighted median-based, regression calibration (bias)	Weighted median-based, regression calibration (RMSE)	Simple mode-based, regression calibration (mean)	Simple mode-based, regression calibration (SD)	Simple mode-based, regression calibration (bias)	Simple mode-based, regression calibration (RMSE)	Weighted mode-based, regression calibration (mean)	Weighted mode-based, regression calibration (SD)	Weighted mode-based, regression calibration (bias)	Weighted mode-based, regression calibration (RMSE)
3	954.162	1.3242	690.447	1.73945	30.0481	25.452	12.023	0.421625	0.0109088	0.221625	0.221893	0.484645	0.0133821	0.284645	0.284959	0.260141	0.0176465	0.0601407	0.0626736	0.248871	0.0148464	0.0488713	0.0510745	0.257977	0.016282	0.0579773	0.060218	0.503751	0.0141961	0.303751	0.304082	0.202619	0.0214059	0.00261859	0.0215548	0.313559	0.0192536	0.113559	0.115178	0.191336	0.0687142	-0.00866356	0.0692241	0.93703	0.142481	0.73703	0.750662
3.25	797.054	1.55385	543.791	2.16719	34.0385	29.6796	14.2071	0.43813	0.0114627	0.23813	0.238405	0.510068	0.0145868	0.310068	0.310411	0.268532	0.0189557	0.0685316	0.0711023	0.25381	0.0164834	0.0538099	0.0562755	0.265411	0.0180324	0.0654114	0.0678491	0.52169	0.0151091	0.32169	0.322044	0.203635	0.0223263	0.00363463	0.0226092	0.321735	0.0217067	0.121735	0.123653	0.187309	0.0709463	-0.0126905	0.0720375	0.954344	0.0743381	0.754344	0.757995
3.5	675.822	1.8058	434.127	2.64462	38.1247	34.3198	16.5579	0.453826	0.0111747	0.253826	0.254071	0.536679	0.014652	0.336679	0.336998	0.280595	0.0191903	0.0805945	0.0828455	0.260502	0.0160034	0.0605018	0.0625805	0.276399	0.0182508	0.0763994	0.078547	0.542776	0.0148555	0.342776	0.343097	0.206243	0.0225124	0.00624293	0.0233512	0.339335	0.0246258	0.139335	0.141492	0.191971	0.0696571	-0.00802927	0.0700837	0.95726	0.0264487	0.75726	0.757721
3.75	575.12	2.08704	348.751	3.23239	42.4983	39.5384	19.1513	0.470729	0.0120788	0.270729	0.270998	0.565316	0.0161492	0.365316	0.365673	0.296587	0.0221687	0.0965871	0.0990961	0.269111	0.017758	0.0691108	0.0713536	0.290922	0.020951	0.0909221	0.0933023	0.56791	0.016462	0.36791	0.368278	0.211266	0.0248589	0.0112656	0.0272811	0.365407	0.0296617	0.165407	0.168043	0.196558	0.0708726	-0.00344154	0.0709207	0.957695	0.025191	0.757695	0.758113
4	489.753	2.41224	279.511	3.89037	47.2997	45.5826	22.2269	0.486559	0.0123435	0.286559	0.286824	0.593954	0.0167488	0.393954	0.394309	0.314693	0.0234396	0.114693	0.117061	0.276535	0.0177403	0.0765349	0.078562	0.306258	0.0221031	0.106258	0.10853	0.592734	0.0172394	0.392734	0.393111	0.212877	0.0260281	0.0128771	0.0290276	0.394796	0.0347124	0.194796	0.197862	0.192756	0.0708727	-0.00724367	0.0712066	0.956566	0.0268219	0.756566	0.757041
4.25	415.145	2.81227	222.95	4.74142	52.7182	52.8339	25.8816	0.50661	0.0128259	0.30661	0.306878	0.626627	0.017437	0.426627	0.426983	0.340881	0.0254896	0.140881	0.143166	0.288245	0.0194494	0.0882453	0.0903611	0.328556	0.0242642	0.128556	0.130824	0.622417	0.0180259	0.422417	0.422801	0.215386	0.0275755	0.015386	0.0315655	0.444241	0.0436788	0.244241	0.248112	0.191959	0.0720636	-0.00804079	0.072475	0.957819	0.0259203	0.757819	0.758262
4.5	350.589	3.27164	176.52	5.78065	58.9146	61.783	30.4101	0.526448	0.0134321	0.326448	0.326724	0.659922	0.0187683	0.459922	0.460305	0.380927	0.0299998	0.180927	0.183395	0.303076	0.0207058	0.103076	0.105133	0.361529	0.027501	0.161529	0.163851	0.65284	0.0188087	0.45284	0.45323	0.220944	0.0307641	0.0209444	0.0372042	0.538394	0.0823931	0.338394	0.34827	0.196099	0.0754223	-0.00390121	0.0754855	0.9562	0.0256153	0.7562	0.756634
4.75	294.137	3.82033	138.385	7.08097	66.1832	72.9785	36.3408	0.548308	0.0143216	0.348308	0.348602	0.692365	0.0206254	0.492365	0.492796	0.434291	0.0376924	0.234291	0.2373	0.320829	0.0231843	0.120829	0.123031	0.405982	0.0350778	0.205982	0.208944	0.683439	0.0207172	0.483439	0.483882	0.225278	0.0344784	0.0252781	0.0427382	0.759864	0.122565	0.559864	0.57311	0.190936	0.0742228	-0.0090642	0.0747373	0.954624	0.0267221	0.754624	0.755097
5	245.201	4.48204	108.003	8.71828	74.6368	86.9004	43.5641	0.571226	0.0147223	0.371226	0.371518	0.72554	0.0217948	0.52554	0.525992	0.507836	0.0465719	0.307836	0.311335	0.3414	0.0232683	0.1414	0.1433	0.469592	0.044839	0.269592	0.273292	0.716037	0.0220171	0.516037	0.516506	0.229606	0.036566	0.0296062	0.0470346	0.892422	0.0526189	0.692422	0.694416	0.190721	0.0725791	-0.0092789	0.0731338	0.956506	0.0259536	0.756506	0.756951
5.25	203.405	5.26142	83.733	10.7879	84.5768	104.527	53.0035	0.596321	0.0155453	0.396321	0.396625	0.757237	0.0220685	0.557237	0.557674	0.61132	0.0565011	0.41132	0.415179	0.371327	0.0267071	0.171327	0.173394	0.566744	0.0570432	0.366744	0.371149	0.746404	0.0222119	0.546404	0.546855	0.234598	0.0397944	0.0345984	0.0527168	0.918596	0.0360357	0.718596	0.719499	0.185896	0.0734055	-0.0141041	0.0747121	0.953968	0.0257762	0.753968	0.754408
5.5	167.363	6.19432	64.517	13.4538	96.6467	127.239	65.3762	0.62407	0.017277	0.42407	0.424421	0.789318	0.0226623	0.589318	0.589753	0.728982	0.0569394	0.528982	0.532035	0.411805	0.0315052	0.211805	0.214133	0.700658	0.0644538	0.500658	0.504786	0.778978	0.0232669	0.578978	0.579445	0.249105	0.046589	0.0491053	0.0676735	0.929282	0.0321891	0.729282	0.729991	0.194581	0.0753045	-0.00541915	0.0754617	0.95361	0.0254148	0.75361	0.754038
5.75	136.573	7.31916	49.253	16.933	111.241	157.099	81.8339	0.651375	0.0181933	0.451375	0.451741	0.81702	0.0243208	0.61702	0.617499	0.808682	0.038697	0.608682	0.60991	0.461008	0.0366694	0.261008	0.263569	0.803278	0.0441586	0.603278	0.60489	0.807284	0.0248151	0.607284	0.60779	0.25621	0.0520305	0.0562098	0.0765768	0.936654	0.0312134	0.736654	0.737315	0.184604	0.0742601	-0.0153955	0.0758028	0.952967	0.0250672	0.752967	0.753384
6	111.226	8.73267	37.61	21.2124	128.894	195.63	102.904	0.679799	0.0186506	0.479799	0.480161	0.842811	0.0249288	0.642811	0.643293	0.848783	0.0289615	0.648783	0.649428	0.531958	0.0426057	0.331958	0.334679	0.850563	0.026744	0.650563	0.651112	0.834234	0.024973	0.634234	0.634725	0.269641	0.056247	0.0696414	0.0895013	0.942361	0.0308701	0.742361	0.743002	0.180604	0.0692775	-0.0193963	0.0719082	0.952853	0.0267756	0.752853	0.753328
6.25	89.662	10.5017	29.365	26.1808	151.007	241.034	128.01	0.708923	0.0202306	0.508923	0.509325	0.863889	0.0250084	0.663889	0.664359	0.872365	0.0262457	0.672365	0.672876	0.620422	0.0525647	0.420422	0.423692	0.873974	0.0235107	0.673974	0.674383	0.856412	0.0257228	0.656412	0.656915	0.293164	0.0676947	0.0931639	0.115141	0.944602	0.0301478	0.744602	0.745211	0.178237	0.0701264	-0.0217629	0.0733923	0.951994	0.0253434	0.751994	0.75242
6.5	71.911	12.5614	22.582	32.6632	178.399	301.994	161.995	0.73778	0.0201445	0.53778	0.538157	0.883499	0.0244697	0.683499	0.683936	0.891998	0.0247326	0.691998	0.692439	0.720786	0.0541893	0.520786	0.523595	0.892856	0.0216526	0.692856	0.693194	0.877416	0.0251857	0.677416	0.677883	0.328635	0.092253	0.128635	0.158269	0.947466	0.0293473	0.747466	0.748041	0.192854	0.130933	-0.00714582	0.131063	0.951031	0.0253557	0.751031	0.751458
6.75	57.897	15.0509	17.917	39.6328	211.043	370.13	200.044	0.764985	0.0211697	0.564985	0.565381	0.898679	0.0248695	0.698679	0.699121	0.906431	0.024966	0.706431	0.706872	0.797384	0.0412434	0.597384	0.598805	0.906761	0.0215166	0.706761	0.707089	0.893891	0.0254824	0.693891	0.694358	0.411123	0.160519	0.211123	0.265167	0.947504	0.0285311	0.747504	0.748048	0.335344	0.322206	0.135344	0.349329	0.950413	0.0247668	0.750413	0.750821
7	46.319	18.1675	14.509	47.3568	252.595	447.658	243.16	0.790329	0.0226991	0.590329	0.590765	0.910014	0.0256004	0.710014	0.710475	0.917163	0.0256139	0.717163	0.717619	0.840473	0.0280226	0.640473	0.641085	0.916617	0.0228634	0.716617	0.716981	0.906549	0.0263497	0.706549	0.707039	0.566994	0.230831	0.366994	0.433491	0.948791	0.0297709	0.748791	0.749382	0.592227	0.398119	0.392227	0.558733	0.949837	0.0259926	0.749837	0.750287
Table S7
	Strong correlated pleiotropy - effect of the selection threshold
	T is the threshold used to select instruments
	m is the number of instruments, from combined and discovery samples - the percentage of invalid instruments (primarily associated with the genetic confounder and not directly with the exposure) is also reported
	F is the mean F-statistic, in combined, discovery and replication samples
	for each estimator, we report the mean causal effect estimate and its standard deviation, the bias and the root mean squared error (RMSE), derived from 1,000 simulations
	the true causal effect is 0.2

### Sheet: Table S9
T	m (discovery)	m (combined)	F (discovery)	F (replication)	F (combined)	Naive IVW (mean)	Naive IVW (SD)	IVW, 3-sample design (mean)	IVW, 3-sample design (SD)	MR-RAPS, 3-sample design (mean)	MR-RAPS, 3-sample design (SD)	MR-RAPS, ZP (mean)	MR-RAPS, ZP (SD)	MR-RAPS, UMVCUE (mean)	MR-RAPS, UMVCUE (SD)	IVW, regression calibration (mean)	IVW, regression calibration (SD)	Simple median-based, regression calibration (mean)	Simple median-based, regression calibration (SD)	Weighted median-based, regression calibration (mean)	Weighted median-based, regression calibration (SD)	Simple mode-based, regression calibration (mean)	Simple mode-based, regression calibration (SD)	Weighted mode-based, regression calibration (mean)	Weighted mode-based, regression calibration (SD)	MRlap (mean)	MRlap (SD)
4.5	161.24	362.51	33.1332	19.2433	38.9835	0.109025	0.0123318	0.130696	0.0208542	0.147815	0.0218893	0.134978	0.0160198	0.144221	0.0215397	0.138662	0.0261536	0.15911	0.0347806	0.160529	0.035539	0.171148	0.0962583	0.182334	0.079134	0.143851	0.0168706
4.75	119.72	300.42	37.2396	23.2099	42.6266	0.112795	0.0141282	0.129339	0.0214334	0.145001	0.0218864	0.139688	0.0168601	0.142314	0.0218847	0.136872	0.0250333	0.158208	0.0349442	0.154936	0.0348971	0.160891	0.0831216	0.167302	0.0666576	0.144537	0.0187818
5	88.96	247.93	41.9155	27.9762	46.6312	0.116668	0.0149139	0.127054	0.0224141	0.141999	0.0237224	0.144399	0.0173882	0.139638	0.0237226	0.134891	0.0263468	0.162134	0.0352943	0.154279	0.0351657	0.163205	0.0782385	0.157135	0.0593936	0.146463	0.0192034
5.25	67.81	202.23	46.8188	33.0602	51.2318	0.120834	0.0154481	0.122777	0.0225448	0.136807	0.0233475	0.149122	0.0180953	0.134841	0.023685	0.132017	0.0265332	0.160541	0.034225	0.150192	0.034478	0.166362	0.0760059	0.152152	0.0518994	0.149464	0.0194988
5.5	51.79	165.61	52.4399	38.805	56.1882	0.125602	0.0167772	0.113767	0.0254531	0.126375	0.0265749	0.154055	0.0178821	0.12489	0.0268124	0.123817	0.0281887	0.152536	0.0367609	0.142743	0.0357053	0.162175	0.0775207	0.147825	0.0452322	0.15343	0.0208374
5.75	40.44	136.54	58.3048	44.8552	61.431	0.131083	0.0162921	0.104487	0.027372	0.115731	0.0290755	0.158233	0.0179885	0.114423	0.0290749	0.114831	0.0296567	0.140847	0.0419653	0.135679	0.0355562	0.151031	0.0767388	0.143008	0.0440779	0.158361	0.0200769
6	32.25	112.17	64.3071	51.1045	67.2953	0.136845	0.0166812	0.0957366	0.0298163	0.106078	0.031392	0.160328	0.018367	0.104795	0.0314176	0.106094	0.0318265	0.131534	0.0435268	0.130221	0.0378093	0.141694	0.0775898	0.137962	0.047233	0.163723	0.0202877
6.25	25.9	93.38	70.9105	57.9104	73.3071	0.14043	0.0174666	0.0858244	0.0301092	0.0952838	0.0327476	0.159462	0.0188865	0.094027	0.0329414	0.0947169	0.0326398	0.116704	0.0464566	0.12261	0.0350808	0.128327	0.0790703	0.133373	0.0483774	0.166458	0.0211137
6.5	21.27	78.85	77.679	64.8133	79.3393	0.141665	0.0175639	0.0782194	0.0334612	0.0863894	0.0357413	0.156491	0.0202902	0.08545	0.0358612	0.0848738	0.0352299	0.0964013	0.0509205	0.117475	0.037253	0.121264	0.0828849	0.131012	0.0481566	0.166414	0.020984
6.75	17.9	66.94	83.9862	71.3711	85.6508	0.140262	0.0192122	0.0713296	0.0359069	0.0782733	0.0377672	0.15078	0.0219808	0.0776328	0.0379586	0.0753075	0.0376148	0.0831254	0.0556344	0.110739	0.0415187	0.102921	0.0920662	0.126104	0.0481205	0.163385	0.0226932
7	14.7	57.47	92.2049	79.3854	91.9672	0.136572	0.0201446	0.0715174	0.0375428	0.0773162	0.0387679	0.142211	0.0231518	0.076553	0.03879	0.0735845	0.0396256	0.0683405	0.0609886	0.107644	0.0412113	0.0837756	0.09458	0.121756	0.0513666	0.15781	0.023528
7.25	12.22	49.46	100.793	88.0763	98.6742	0.129117	0.0207963	0.0726434	0.037394	0.0778123	0.0390792	0.132113	0.0240041	0.0767488	0.0390553	0.0720289	0.039725	0.0598643	0.0640801	0.106182	0.0436979	0.0739288	0.0903279	0.123346	0.0460525	0.148079	0.0241469
7.5	10.17	42.47	110.339	98.0271	105.963	0.119134	0.0220407	0.0767687	0.0366759	0.0809565	0.0377401	0.121286	0.0249352	0.0798198	0.0379768	0.0747463	0.0387132	0.0607713	0.0612584	0.105947	0.0420565	0.073662	0.0914225	0.120614	0.0530082	0.135678	0.0253832
7.75	8.57	36.72	119.922	108.409	113.453	0.109886	0.0231619	0.078296	0.0394084	0.0814864	0.0403704	0.109967	0.0260527	0.0803743	0.0400365	0.0749921	0.0412563	0.0537815	0.0692027	0.105841	0.0424478	0.061467	0.0937949	0.118996	0.0524405	0.124319	0.0265426
8	7.37	31.83	128.939	118.477	121.417	0.0983086	0.024969	0.0839901	0.0392782	0.08582	0.039725	0.0980862	0.0261276	0.0848756	0.0396087	0.0802902	0.0412682	0.0598169	0.0689531	0.105013	0.0465895	0.0607727	0.09933	0.120407	0.0530433	0.110504	0.0284087
Table S9
	Causal effect of BMI on SBP - effect of the selection threshold
	T is the threshold used to select instruments
	m is the number of instruments, from combined and discovery samples
	F is the mean F-statistic, in combined, discovery and replication samples
	for each estimator, we report the mean causal effect estimate and its standard deviation, derived from 100 random samplings
